# Identification and characterization of a ubiquitin E3 RING ligase of the *Chlamydia*-like bacterium *Simkania negevensis*

**DOI:** 10.1101/2024.11.19.624306

**Authors:** Eva-Maria Hörner, Vanessa Boll, Thomas Hermanns, Adriana Moldovan, Kay Hofmann, Vera Kozjak-Pavlovic

**Affiliations:** Chair of Microbiology, Biocenter, Julius-Maximilian University Würzburg, D-97074 Würzburg, Germany; Institute for Genetics, University of Cologne, Zülpicher Straße 47a, D-50674 Cologne, Germany

**Author notes:** Corresponding author: Vera Kozjak-Pavlovic; Biocenter, Am Hubland, D-97074 Würzburg, Germany.

**Keywords:** RING ligase, Simkania negevensis, Chlamydia, ubiquitin, intracellular bacteria, infection

## Abstract

In the arms race between a pathogen and the host, many bacteria have acquired a sizable armory to counteract or change the defense mechanisms of the host cell, including the eukaryotic ubiquitin system. *Simkania negevensis*, an obligate intracellular *Chlamydia*-like bacterium, is one such example. *S. negevensis* has a biphasic developmental cycle, similar to other members of the *Chlamydiales* order. The bacterium develops inside a tubular membranous compartment called *Simkania*-containing vacuole, which is in close contact with the host endoplasmic reticulum (ER) and mitochondria. It can infect a wide range of hosts, with a long infection cycle lasting up to 15 days, and is associated with respiratory tract diseases. Recently, *S. negevensis* has been discovered to possess an unusually large number of deubiquitinating enzymes, but not much is known about the variety of other ubiquitin-modifying enzymes in this bacterium. Our study provides an initial description of the activity of a so far uncharacterized *S. negevensis* ubiquitin E3 RING-ligase (SNE_A12920 or SneRING). We report that SneRING primarily generates K63- and K-11 linked ubiquitin chains and preferentially interacts with UbcH5b and UBE2T E2 ubiquitin ligases among the ones we tested. Bacteria express SneRING upon infection of various human cell lines, as well as amoeba. In addition, we demonstrate that a portion of the expressed SneRING co-localizes with mitochondria and ER. Mass spectrometry studies of the SneRING interactome show enrichment in mitochondrial and ER proteins containing a prohibitin domain and involved in organelle morphology, respiration, and stress response. Our work offers the first insights into the function of an *S. negevensis* RING ligase, an enzyme potentially involved in organelle remodeling to accommodate the unique lifestyle of this intracellular bacterium.
