## Supplemental Table 1 for "Identification and characterization of a ubiquitin E3 RING ligase of the *Chlamydia*-like bacterium *Simkania negevensis*"

### Sheet: U2OS+Sne+SneRING vs U2OS+Sne
ACCNO	Gene names	log2(FC)	log10(p)		ACCNO	Gene names	log2(FC)	log10(p)
Q99623	PHB2	9.21442	6.51233		simne|SNE_A21850	SNE_A21850	9.37417	6.3517
P35232	PHB1	9.17941	6.23375		simne|SNE_A04900	SNE_A04900	8.20477	6.7297
P05023	ATP1A1	8.25219	6.55354		simne|SNE_A20110	SNE_A20110	7.84336	4.4794
Q07065	CKAP4	7.62264	5.09988		simne|SNE_A02810	SNE_A02810	7.43454	4.31737
P25705	ATP5F1A	7.47912	3.15221		simne|SNE_A23170	SNE_A23170	7.26808	6.43122
Q96AG4	LRRC59	7.44172	5.52038		simne|SNE_A07360	SNE_A07360	7.1837	5.17944
P06576	ATP5F1B	7.16716	5.18626		simne|SNE_A10070	SNE_A10070	7.03644	4.74068
P51572	BCAP31	7.15803	5.00592		simne|SNE_A02800	SNE_A02800	6.91339	2.69527
O00461	GOLIM4	6.99962	7.32097		simne|SNE_A02780	SNE_A02780	6.90667	2.76233
O43795	MYO1B	6.76613	2.62675		simne|SNE_A05060	SNE_A05060	6.72713	7.64299
Q9Y6M5	SLC30A1	6.72612	6.3394		simne|SNE_A12920	SNE_A12920	6.72605	2.90199
P45880	VDAC2	6.51223	5.29043		simne|SNE_A15540	SNE_A15540	6.65297	5.22403
Q2PZI1	DPY19L1	6.46225	5.47148		simne|SNE_A13120	SNE_A13120	6.49586	6.0794
P20674	COX5A	6.45717	4.06025		simne|SNE_A01230	SNE_A01230	6.32963	4.78244
P13639	EEF2	6.37142	3.53766		simne|SNE_A08170	SNE_A08170	6.13328	4.56389
P16070	CD44	6.36415	5.59648		simne|SNE_A02510	SNE_A02510	6.01932	2.5238
O75477	ERLIN1	6.32128	7.54355		simne|SNE_A05500	SNE_A05500	5.97893	5.46886
O94905	ERLIN2	6.28474	5.31088		simne|SNE_A22650	SNE_A22650	5.80023	6.40839
P28288	ABCD3	6.27184	4.3143		simne|SNE_A02930	SNE_A02930	5.52532	5.39726
P21796	VDAC1	6.14604	3.27841		simne|SNE_A22750	SNE_A22750	5.28518	4.55267
Q16891	IMMT	6.06501	5.17656		simne|SNE_A14330	SNE_A14330	5.14037	4.80774
Q10471	GALNT2	6.03888	7.28694		simne|SNE_A14920	SNE_A14920	4.88723	3.885
Q9P035	HACD3	6.03628	4.37393		simne|SNE_A01470	SNE_A01470	4.83734	6.63603
P08195	SLC3A2	5.93862	6.49789		simne|SNE_A10550	SNE_A10550	4.71589	3.99945
Q03135	CAV1	5.85599	4.68538		simne|SNE_A17250	SNE_A17250	4.70487	4.59838
P13073	COX4I1	5.7461	4.77136		simne|SNE_A18120	SNE_A18120	4.69811	3.60506
Q9BTV4	TMEM43	5.68656	4.88544		simne|SNE_A23280	SNE_A23280	4.64962	5.07216
P53985	SLC16A1	5.53381	4.80437		simne|SNE_A17650	SNE_A17650	4.64916	3.38588
P48047	ATP5PO	5.50919	5.60766		simne|SNE_A04490	SNE_A04490	4.63575	6.16694
Q658P3	STEAP3	5.26843	5.33948		simne|SNE_A22770	SNE_A22770	4.5992	5.27167
P08574	CYC1	5.26356	4.88492		simne|SNE_A14890	SNE_A14890	4.50957	4.16933
Q8NBZ7	UXS1	5.17887	5.04086		simne|SNE_A19170	SNE_A19170	4.4844	4.15324
P36542	ATP5F1C	5.17116	3.66718		simne|SNE_A04800	SNE_A04800	4.45075	5.13925
Q92643	PIGK	5.14339	6.10081		simne|SNE_A22760	SNE_A22760	4.43829	4.89666
P27824	CANX	5.03914	4.35016		simne|SNE_A20820	SNE_A20820	4.37619	4.84158
Q969N2	PIGT	5.02485	5.08671		simne|SNE_A16490	SNE_A16490	4.358	6.70312
Q15005	SPCS2	4.96541	5.33822		simne|SNE_A15180	SNE_A15180	4.35675	4.41667
Q9UBQ6	EXTL2	4.94561	4.35153		simne|SNE_A08760	SNE_A08760	4.31736	3.24428
Q96S52	PIGS	4.9137	6.16364		simne|SNE_A15950	SNE_A15950	4.30067	3.86892
P29317	EPHA2	4.86582	3.73217		simne|SNE_A03870	SNE_A03870	4.26593	5.05303
O15258	RER1	4.85848	6.5194		simne|SNE_A22230	SNE_A22230	4.21943	4.23215
P10606	COX5B	4.8525	3.50072		simne|SNE_A14910	SNE_A14910	4.19827	5.2808
P07355	ANXA2	4.834	3.8438		simne|SNE_A04500	SNE_A04500	4.18077	3.88173
Q92544	TM9SF4	4.81946	3.54907		simne|SNE_A14830	SNE_A14830	4.13161	3.62456
Q99653	CHP1	4.75926	4.69003		simne|SNE_A05090	SNE_A05090	4.1114	2.21136
P24539	ATP5PB	4.72104	3.7234		simne|SNE_A14940	SNE_A14940	4.09065	5.13002
P60842	EIF4A1	4.7132	3.27762		simne|SNE_A19280	SNE_A19280	4.05752	4.07196
P55060	CSE1L	4.68807	4.01221		simne|SNE_A01240	SNE_A01240	4.05346	3.8959
P04216	THY1	4.65913	5.06191		simne|SNE_A21100	SNE_A21100	4.04958	3.26159
Q12797	ASPH	4.61565	3.27891		simne|SNE_A17010	SNE_A17010	3.90325	5.10437
P62826	RAN	4.61495	3.621		simne|SNE_A07230	SNE_A07230	3.88258	5.22545
P18859	ATP5PF	4.52857	5.10342		simne|SNE_A12590	SNE_A12590	3.86354	3.49593
P07237	P4HB	4.51866	3.99866		simne|SNE_A05170	SNE_A05170	3.81291	4.58008
P55084	HADHB	4.45575	3.55602		simne|SNE_A01280	SNE_A01280	3.7371	4.22067
P35610	SOAT1	4.42935	4.86679		simne|SNE_A14860	SNE_A14860	3.61655	2.03952
P11166	SLC2A1	4.42492	4.18867		simne|SNE_A19940	SNE_A19940	3.55001	3.67163
Q14315	FLNC	4.41896	2.07919		simne|SNE_A08020	SNE_A08020	3.52674	3.02093
P63000	RAC1	4.41265	5.3203		simne|SNE_A05570	SNE_A05570	3.49572	4.6629
Q9BYC5	FUT8	4.40844	4.8827		simne|SNE_A10490	SNE_A10490	3.37134	2.23689
O43292	GPAA1	4.40545	7.20716		simne|SNE_A02270	SNE_A02270	3.36989	2.62239
O95470	SGPL1	4.40368	8.70355		simne|SNE_A00990	SNE_A00990	3.35021	3.4162
O75947	ATP5PD	4.38703	4.25368		simne|SNE_A08410	SNE_A08410	3.29352	3.41439
P26641	EEF1G	4.36406	3.38235		simne|SNE_A11840	SNE_A11840	3.18096	2.53624
O00148	DDX39A	4.34918	3.21442		simne|SNE_A19570	SNE_A19570	3.17578	2.37613
P05026	ATP1B1	4.33438	3.41463		simne|SNE_A01520	SNE_A01520	3.16053	4.10532
Q9UKM9	RALY	4.30806	2.10749		simne|SNE_A10910	SNE_A10910	3.14372	2.90919
P68400	CSNK2A1	4.27941	2.70677		simne|SNE_A01780	SNE_A01780	3.05925	2.73468
P49755	TMED10	4.25902	5.34373		simne|SNE_A02380	SNE_A02380	3.04206	2.34496
Q8WVX9	FAR1	4.22191	4.38469		simne|SNE_A00390	SNE_A00390	2.98994	2.47675
P40939	HADHA	4.21311	9.93522		simne|SNE_A19990	SNE_A19990	2.9225	2.75383
Q14789	GOLGB1	4.19248	2.92042		simne|SNE_A14930	SNE_A14930	2.89468	2.68053
Q9NZ01	TECR	4.18155	4.05832		simne|SNE_A12030	SNE_A12030	2.77256	4.2165
Q9UEU0	VTI1B	4.16975	4.42638		simne|SNE_A10950	SNE_A10950	2.7461	5.34335
P35367	HRH1	4.16964	4.81115		simne|SNE_A13160	SNE_A13160	2.68509	2.51194
Q86UP2	KTN1	4.15196	3.18261		simne|SNE_A08800	SNE_A08800	2.47669	4.30206
P14406	COX7A2	4.09085	4.03421		simne|SNE_A17780	SNE_A17780	2.4654	4.06927
Q15043	SLC39A14	4.0884	6.78992		simne|SNE_A17950	SNE_A17950	2.44297	3.03765
Q6P1Q0	LETMD1	4.0645	6.06427		simne|SNE_A05010	SNE_A05010	2.38521	2.6751
P04843	RPN1	4.02639	3.84541		simne|SNE_A02550	SNE_A02550	2.37879	2.55718
O60704	TPST2	3.99903	6.00062		simne|SNE_A11830	SNE_A11830	2.37866	2.20571
Q99442	SEC62	3.9847	6.34477		simne|SNE_A03000	SNE_A03000	2.3501	5.13024
P13010	XRCC5	3.96831	2.79914		simne|SNE_A23420	SNE_A23420	2.31493	3.58304
Q56VL3	OCIAD2	3.94105	3.83708		simne|SNE_A08780	SNE_A08780	2.29578	2.84607
Q15424	SAFB	3.89352	2.93261		simne|SNE_A17960	SNE_A17960	2.29314	4.53381
Q9BUF5	TUBB6	3.86603	2.24347		simne|SNE_A08600	SNE_A08600	2.27202	2.53399
Q8WWI1	LMO7	3.85619	3.90061		simne|SNE_A20140	SNE_A20140	2.22712	3.22229
P00403	MT-CO2	3.82831	3.43708		simne|SNE_A08770	SNE_A08770	2.17957	3.85558
P28331	NDUFS1	3.82802	2.56277		simne|SNE_A23410	SNE_A23410	2.17057	2.47761
P05141	SLC25A5	3.81838	2.24113		simne|SNE_A21140	SNE_A21140	2.15869	3.08962
Q16658	FSCN1	3.79659	3.18746		simne|SNE_A23290	SNE_A23290	2.07731	4.27668
P12268	IMPDH2	3.77897	2.96512		simne|SNE_A07040	SNE_A07040	2.05506	3.32196
O14980	XPO1	3.7768	3.03331		simne|SNE_A14760	SNE_A14760	2.01221	2.2799
Q9Y277	VDAC3	3.7685	3.81968		simne|SNE_A06750	SNE_A06750	1.90774	2.01131
Q8NBJ4	GOLM1	3.71622	5.19128		simne|SNE_A09730	SNE_A09730	1.87098	5.92066
Q7Z4R8	C6orf120	3.69537	4.00992		simne|SNE_A06540	SNE_A06540	1.84141	2.19258
P51970	NDUFA8	3.66104	7.31416		simne|SNE_A01450	SNE_A01450	1.84093	2.63712
P43487	RANBP1	3.65244	2.72569		simne|SNE_A11820	SNE_A11820	1.79983	2.23459
Q9UJZ1	STOML2	3.62922	7.77633		simne|SNE_A18100	SNE_A18100	1.73751	2.25276
Q9Y512	SAMM50	3.62272	2.85633		simne|SNE_A08590	SNE_A08590	1.69484	2.29151
Q5JTH9	RRP12	3.61507	2.40464		simne|SNE_A00850	SNE_A00850	1.48838	3.52404
Q7LGA3	HS2ST1	3.57913	2.65889		simne|SNE_A10670	SNE_A10670	1.36412	2.22354
P62136	PPP1CA	3.55179	5.1074		simne|SNE_A05330	SNE_A05330	1.32879	2.66802
P35613	BSG	3.55164	2.9714		simne|SNE_A12120	SNE_A12120	1.16139	2.25978
P08238	HSP90AB1	3.5444	2.89406		simne|SNE_A22110	SNE_A22110	1.10557	3.1337
P06493	CDK1	3.53737	2.65893		simne|SNE_A16650	SNE_A16650	1.06456	3.03898
Q14739	LBR	3.52652	4.38433		simne|SNE_A07340	SNE_A07340	1.00948	4.83954
P09211	GSTP1	3.50622	2.40235
O75063	FAM20B	3.48798	4.33955
Q5BKZ1	ZNF326	3.47346	2.28767
O95816	BAG2	3.47114	5.48053
O94919	ENDOD1	3.46673	3.2496
P07900	HSP90AA1	3.4381	2.75009
Q9NZ45	CISD1	3.40969	5.54017
P02511	CRYAB	3.39096	2.79713
O75306	NDUFS2	3.35067	6.96988
Q8TED1	GPX8	3.33811	4.36556
Q15007	WTAP	3.33531	2.82066
Q16795	NDUFA9	3.32005	6.52051
O96000	NDUFB10	3.31999	4.74307
Q96QD8	SLC38A2	3.30428	5.34822
Q8N428	GALNT16	3.28939	3.93001
Q9UHQ4	BCAP29	3.26987	5.06649
Q9Y6M9	NDUFB9	3.25532	4.85442
P54709	ATP1B3	3.25023	2.46484
Q9NX63	CHCHD3	3.21083	4.06816
P49756	RBM25	3.20152	2.62613
O43175	PHGDH	3.19497	3.03492
Q9P0L0	VAPA	3.18323	3.58059
Q00325	SLC25A3	3.15277	3.52015
Q8NEW0	SLC30A7	3.10631	4.81048
Q9HBL7	PLGRKT	3.10054	2.0449
Q5SNT2	TMEM201	3.09943	3.36804
P51571	SSR4	3.0876	4.57809
Q9NWH9	SLTM	3.05855	2.59709
Q00610	CLTC	3.04544	3.1759
P68104	EEF1A1	3.02974	3.4134
P31942	HNRNPH3	3.02499	2.26139
P67870	CSNK2B	3.02102	3.97192
Q14974	KPNB1	3.01828	3.57005
Q9NWW5	CLN6	3.015	3.14933
O75326	SEMA7A	3.01175	3.48092
Q9ULG6	CCPG1	3.01014	3.96926
O95168	NDUFB4	3.00881	4.47713
Q06830	PRDX1	2.96819	6.93515
Q86Y82	STX12	2.9552	7.47952
Q13200	PSMD2	2.91287	2.55449
O94901	SUN1	2.88943	2.20171
P61026	RAB10	2.88756	3.85525
Q8WVQ1	CANT1	2.88108	5.36211
Q9Y295	DRG1	2.87744	2.20201
Q7L2H7	EIF3M	2.87008	2.7408
P12074	COX6A1	2.87003	2.88681
Q9Y6A9	SPCS1	2.86979	3.32804
Q15293	RCN1	2.86493	3.97271
P20340	RAB6A	2.83835	4.87023
Q8N2K0	ABHD12	2.83693	3.62925
Q15125	EBP	2.81771	3.8086
P78371	CCT2	2.80532	2.59535
Q13501	SQSTM1	2.80376	4.28857
Q9H490	PIGU	2.79938	3.83674
O95864	FADS2	2.79817	6.05289
O75955	FLOT1	2.79269	4.4009
Q96KA5	CLPTM1L	2.79144	3.14389
P61009	SPCS3	2.77838	5.60682
Q92504	SLC39A7	2.76626	3.08098
Q6ZXV5	TMTC3	2.76341	4.88195
O43181	NDUFS4	2.75018	2.91724
P63244	RACK1	2.74696	2.68903
Q13433	SLC39A6	2.73409	3.34089
P50402	EMD	2.72434	7.42214
Q13148	TARDBP	2.71586	2.0353
P62191	PSMC1	2.69292	2.1071
P41252	IARS1	2.69037	2.17216
Q99832	CCT7	2.69035	2.65177
O95159	ZFPL1	2.67722	3.98123
P50454	SERPINH1	2.67545	2.85891
Q16880	UGT8	2.67256	4.03096
Q92598	HSPH1	2.65608	2.60962
P49368	CCT3	2.62071	3.53445
Q9BPW8	NIPSNAP1	2.61339	2.8421
Q15008	PSMD6	2.6068	2.17245
P26599	PTBP1	2.60236	2.21979
P61769	B2M	2.59922	5.09644
P17987	TCP1	2.58861	2.80668
P23526	AHCY	2.57551	2.41037
Q93009	USP7	2.57396	2.57318
P78527	PRKDC	2.5538	2.47222
P04406	GAPDH	2.53288	2.2301
O43809	NUDT21	2.52986	2.80278
P20700	LMNB1	2.51583	2.86164
Q86T03	PIP4P1	2.49011	7.77576
P04792	HSPB1	2.46936	2.42752
P29692	EEF1D	2.46007	3.18142
P04844	RPN2	2.44477	3.97679
P55072	VCP	2.43609	2.37673
P05556	ITGB1	2.43456	2.79376
O75396	SEC22B	2.40032	3.88908
Q9ULF5	SLC39A10	2.39298	3.54775
O94766	B3GAT3	2.38753	2.95938
O75643	SNRNP200	2.37287	2.37755
Q13268	DHRS2	2.35366	3.16953
Q9Y2C4	EXOG	2.33868	9.46049
P60468	SEC61B	2.30094	2.99356
Q9UNE7	STUB1	2.29872	6.97221
P62834	RAP1A	2.29519	2.59518
O14880	MGST3	2.27906	3.66745
P00749	PLAU	2.27172	4.56171
O14579	COPE	2.26574	3.28754
P26006	ITGA3	2.25042	3.90966
Q8TC12	RDH11	2.24269	2.31998
P62937	PPIA	2.21909	2.1969
Q96PK6	RBM14	2.2147	2.30082
P40227	CCT6A	2.20902	3.26473
P22087	FBL	2.19651	2.44769
P31949	S100A11	2.18511	4.17433
O94923	GLCE	2.16973	2.34296
P47897	QARS1	2.16124	3.94339
O75380	NDUFS6	2.15737	7.16316
Q9C0J8	WDR33	2.15169	2.62341
Q53EU6	GPAT3	2.14529	3.85289
O60884	DNAJA2	2.14272	2.75249
P31689	DNAJA1	2.12921	3.52978
Q9NVH1	DNAJC11	2.12671	4.44408
P35998	PSMC2	2.11509	3.11117
Q10469	MGAT2	2.10494	2.86231
P28066	PSMA5	2.1036	3.9024
P55010	EIF5	2.0993	4.37738
Q6ZRP7	QSOX2	2.09714	2.56232
P14618	PKM	2.08459	2.7994
Q5BJF2	TMEM97	2.06157	2.83028
P50990	CCT8	2.06108	2.90793
O43504	LAMTOR5	2.04649	2.77187
Q96DI7	SNRNP40	2.03234	2.39388
Q86SK9	SCD5	2.03012	5.48902
Q86SJ2	AMIGO2	2.0125	2.49957
O43674	NDUFB5	2.01107	3.16303
P78368	CSNK1G2	2.00281	3.92253
P0CG47	UBB	1.99015	2.82662
Q9Y262	EIF3L	1.97795	2.95653
Q53H12	AGK	1.9779	4.32441
Q9BRQ6	CHCHD6	1.97754	4.38724
O94906	PRPF6	1.9768	2.39923
E9PAV3	NACA	1.96439	2.06008
Q15365	PCBP1	1.94401	2.68776
Q99805	TM9SF2	1.93561	6.82268
P56589	PEX3	1.92014	3.32418
O75934	BCAS2	1.87443	2.29732
Q53H96	PYCR3	1.85846	2.56478
Q13155	AIMP2	1.83738	3.61791
P62195	PSMC5	1.83174	3.23402
P27105	STOM	1.82668	4.41946
O60701	UGDH	1.81328	2.48747
O00483	NDUFA4	1.80941	3.79636
P00846	MT-ATP6	1.80867	4.09228
Q9HD45	TM9SF3	1.80834	3.11279
P15954	COX7C	1.79377	2.28305
Q9BUQ8	DDX23	1.78752	2.99498
P24534	EEF1B2	1.77194	3.41895
Q6P4E1	GOLM2	1.77112	2.39526
Q99808	SLC29A1	1.76994	2.39853
O00161	SNAP23	1.76681	3.72655
Q01813	PFKP	1.76621	2.54203
P32970	CD70	1.76392	4.69707
Q9UN86	G3BP2	1.72269	2.74723
P61619	SEC61A1	1.69929	2.7526
P11142	HSPA8	1.69163	2.97334
P43355	MAGEA1	1.69091	2.83206
P26572	MGAT1	1.67672	4.02849
Q71U36	TUBA1A	1.67307	2.45574
Q15629	TRAM1	1.62564	3.34717
P55884	EIF3B	1.61465	2.49689
Q9NUM3	SLC39A9	1.609	2.16367
P17844	DDX5	1.59821	2.48462
Q15233	NONO	1.5981	2.33353
P55769	SNU13	1.58431	2.90657
P47813	EIF1AX	1.55986	2.82987
O94826	TOMM70	1.55985	3.59071
P23284	PPIB	1.55061	3.06636
P05388	RPLP0	1.54022	4.1295
P17066	HSPA6	1.53582	2.5064
Q9NVI7	ATAD3A	1.5326	3.75702
Q96EC8	YIPF6	1.52755	3.88935
Q5T9A4	ATAD3B	1.40941	2.80867
Q8TAD4	SLC30A5	1.37923	2.95489
Q15393	SF3B3	1.37874	2.36798
Q9UNK0	STX8	1.37803	3.29264
P48643	CCT5	1.3703	2.56476
P68366	TUBA4A	1.34361	5.14393
P60228	EIF3E	1.3415	2.46389
O15372	EIF3H	1.30822	3.11711
Q9NX14	NDUFB11	1.29987	2.86584
P17980	PSMC3	1.27026	2.21834
Q9Y2R0	COA3	1.26331	5.36536
Q9UBQ5	EIF3K	1.25366	2.98107
P56556	NDUFA6	1.23655	2.36147
P62304	SNRPE	1.23267	2.48961
Q8TEW0	PARD3	1.22209	4.25886
O75431	MTX2	1.21482	3.37941
Q92804	TAF15	1.19027	2.0389
Q99590	SCAF11	1.18722	2.92186
Q13283	G3BP1	1.18566	2.28441
Q13547	HDAC1	1.16604	2.20314
Q8N7H5	PAF1	1.13805	3.28743
P46977	STT3A	1.13754	2.43601
O00566	MPHOSPH10	1.13463	2.03049
P52272	HNRNPM	1.1291	2.07626
P57088	TMEM33	1.08549	4.67152
P11021	HSPA5	1.06453	3.03328
P62140	PPP1CB	1.04694	3.00825
P0DPH8	TUBA3D	1.03565	3.20233
O95298	NDUFC2	1.01992	4.096
Q9BW60	ELOVL1	1.01939	4.01076
O00303	EIF3F	1.01643	2.59903
Q8NBQ5	HSD17B11	1.01417	2.1528
Q9Y4W6	AFG3L2	1.00304	2.36026
Q9UHX1	PUF60	1.00296	3.18024

### Sheet: U2OS+Sne+SneRING vsU2OS+SneRING
ACCNO	Gene names	log2(FC)	log10(p)
P35232	PHB1	9.17941	6.23375
Q99623	PHB2	8.6007	3.8797
P51572	BCAP31	7.15803	5.00592
O00461	GOLIM4	6.99962	7.32097
Q9Y6M5	SLC30A1	6.72612	6.3394
Q07065	CKAP4	6.52212	2.82634
Q2PZI1	DPY19L1	6.46225	5.47148
P20674	COX5A	6.45717	4.06025
P16070	CD44	6.36415	5.59648
O75477	ERLIN1	6.32128	7.54355
O94905	ERLIN2	6.28474	5.31088
P28288	ABCD3	6.27184	4.3143
P21796	VDAC1	6.14604	4.96047
Q16891	IMMT	6.06501	3.84333
Q10471	GALNT2	6.03888	7.28694
Q9P035	HACD3	6.03628	4.37393
Q03135	CAV1	5.85599	4.68538
P13073	COX4I1	5.7461	4.77136
Q9BTV4	TMEM43	5.68656	4.88544
Q658P3	STEAP3	5.26843	5.33948
P08574	CYC1	5.26356	3.19834
Q8NBZ7	UXS1	5.17887	5.04086
Q92643	PIGK	5.14339	6.10081
Q96AG4	LRRC59	5.13995	2.61077
Q969N2	PIGT	5.02485	5.08671
Q9UBQ6	EXTL2	4.94561	4.35153
Q96S52	PIGS	4.9137	6.16364
P29317	EPHA2	4.86582	3.73217
O15258	RER1	4.85848	6.5194
P10606	COX5B	4.8525	3.50072
Q92544	TM9SF4	4.81946	3.54907
O43795	MYO1B	4.78366	2.76764
Q99653	CHP1	4.75926	4.69003
P24539	ATP5PB	4.72104	3.7234
P04216	THY1	4.65913	5.06191
P18859	ATP5PF	4.52857	5.10342
P35610	SOAT1	4.42935	4.86679
P05023	ATP1A1	4.42712	2.90166
P11166	SLC2A1	4.42492	3.59058
Q9BYC5	FUT8	4.40844	4.8827
O43292	GPAA1	4.40545	7.20716
O95470	SGPL1	4.40368	8.70355
O75947	ATP5PD	4.38703	4.25368
P05026	ATP1B1	4.33438	3.41463
P49755	TMED10	4.25902	5.34373
P06576	ATP5F1B	4.25466	2.09168
O60825	PFKFB2	4.23914	3.10525
Q8WVX9	FAR1	4.22191	4.38469
P40939	HADHA	4.21311	9.93522
Q15005	SPCS2	4.20554	3.89629
P42704	LRPPRC	4.20486	5.43328
Q9NYL9	TMOD3	4.17836	2.75035
Q9UEU0	VTI1B	4.16975	4.42638
P35367	HRH1	4.16964	4.81115
P14406	COX7A2	4.09085	4.03421
Q15043	SLC39A14	4.0884	6.78992
Q6P1Q0	LETMD1	4.0645	6.06427
O60704	TPST2	3.99903	6.00062
Q99442	SEC62	3.9847	6.34477
Q56VL3	OCIAD2	3.94105	3.83708
Q9Y262	EIF3L	3.89052	2.8663
P00403	MT-CO2	3.82831	3.43708
P28331	NDUFS1	3.82802	2.56277
Q5JTH9	RRP12	3.73521	5.1583
Q8NBJ4	GOLM1	3.71622	5.19128
P09234	SNRPC	3.69946	2.32971
Q7Z4R8	C6orf120	3.69537	4.00992
Q01804	OTUD4	3.66852	2.93749
P51970	NDUFA8	3.66104	7.31416
Q9UJZ1	STOML2	3.62922	7.77633
Q9Y512	SAMM50	3.62272	2.85633
Q7LGA3	HS2ST1	3.57913	2.65889
Q86UP2	KTN1	3.55414	2.75201
P35613	BSG	3.55164	2.9714
P63000	RAC1	3.54259	3.36965
Q14739	LBR	3.52652	4.38433
P39656	DDOST	3.5064	2.44024
O75063	FAM20B	3.48798	4.33955
O94919	ENDOD1	3.46673	3.2496
O43809	NUDT21	3.43998	2.71799
Q00587	CDC42EP1	3.41056	2.97723
Q9UH99	SUN2	3.37854	2.93496
O75306	NDUFS2	3.35067	6.96988
Q8TED1	GPX8	3.33811	4.36556
Q16795	NDUFA9	3.32005	6.52051
O96000	NDUFB10	3.31999	4.74307
Q96QD8	SLC38A2	3.30428	5.34822
Q8N428	GALNT16	3.28939	3.93001
Q9UHQ4	BCAP29	3.26987	5.06649
Q9Y6M9	NDUFB9	3.25532	4.85442
P54709	ATP1B3	3.25023	2.46484
P53985	SLC16A1	3.23539	2.53126
Q9NX63	CHCHD3	3.21083	4.06816
Q9P0L0	VAPA	3.18323	3.58059
Q92922	SMARCC1	3.12519	3.18881
Q8NEW0	SLC30A7	3.10631	4.81048
Q9HBL7	PLGRKT	3.10054	2.0449
Q5SNT2	TMEM201	3.09943	3.36804
P51571	SSR4	3.0876	4.57809
O75533	SF3B1	3.08307	2.46069
Q9NWW5	CLN6	3.015	3.14933
O75326	SEMA7A	3.01175	3.48092
Q9ULG6	CCPG1	3.01014	3.96926
Q52LJ0	FAM98B	3.00997	2.02878
O95168	NDUFB4	3.00881	4.47713
Q9Y295	DRG1	2.99415	2.08718
Q12797	ASPH	2.97753	3.85178
Q86Y82	STX12	2.9552	7.47952
Q13813	SPTAN1	2.95446	2.57756
P06396	GSN	2.94558	2.40792
P55060	CSE1L	2.89371	2.68539
O94901	SUN1	2.88943	2.20171
Q8WVQ1	CANT1	2.88108	5.36211
P12074	COX6A1	2.87003	2.88681
Q9Y6A9	SPCS1	2.86979	3.32804
Q8N2K0	ABHD12	2.83693	3.62925
Q7L2H7	EIF3M	2.8218	2.77562
Q15007	WTAP	2.8149	2.61999
Q13501	SQSTM1	2.80376	4.28857
Q9H490	PIGU	2.79938	3.83674
O95864	FADS2	2.79817	6.05289
O75955	FLOT1	2.79269	4.4009
Q96KA5	CLPTM1L	2.79144	3.14389
P61009	SPCS3	2.77838	5.60682
P36542	ATP5F1C	2.76987	2.67864
Q6ZXV5	TMTC3	2.76341	4.88195
Q9NWU2	GID8	2.75313	4.10501
P08195	SLC3A2	2.753	3.03662
O43181	NDUFS4	2.75018	2.91724
Q13433	SLC39A6	2.73409	3.34089
P78332	RBM6	2.69802	2.35707
O95159	ZFPL1	2.67722	3.98123
Q16880	UGT8	2.67256	4.03096
Q01082	SPTBN1	2.66303	3.61538
Q9Y2P8	RCL1	2.58106	3.12335
Q86T03	PIP4P1	2.49011	7.77576
P60228	EIF3E	2.48825	2.61591
P04843	RPN1	2.47694	2.82804
P04844	RPN2	2.44477	3.97679
P82650	MRPS22	2.43941	4.5819
P05556	ITGB1	2.43456	2.79376
Q92974	ARHGEF2	2.40605	2.22078
O75396	SEC22B	2.40032	3.88908
Q9ULF5	SLC39A10	2.39298	3.54775
O94766	B3GAT3	2.38753	2.95938
Q13268	DHRS2	2.37169	2.42401
Q9Y2C4	EXOG	2.33868	9.46049
P78527	PRKDC	2.33067	2.06293
Q9UNE7	STUB1	2.29872	6.97221
P62834	RAP1A	2.29519	2.59518
Q8WXX5	DNAJC9	2.28294	2.57943
Q92504	SLC39A7	2.28194	2.68197
O14880	MGST3	2.27906	3.66745
Q12874	SF3A3	2.27204	2.82945
P00749	PLAU	2.27172	4.56171
P55084	HADHB	2.26792	2.15723
P25705	ATP5F1A	2.25894	2.48584
P26006	ITGA3	2.25042	3.33836
P48047	ATP5PO	2.2473	2.60953
Q8TC12	RDH11	2.24269	2.31998
Q8IX12	CCAR1	2.2295	4.57198
P23284	PPIB	2.17738	3.02771
O60841	EIF5B	2.1761	2.04246
O94923	GLCE	2.16973	2.34296
O15042	U2SURP	2.15827	2.47491
O75380	NDUFS6	2.15737	7.16316
Q53EU6	GPAT3	2.14529	3.85289
Q8NE71	ABCF1	2.13914	2.4216
Q07352	ZFP36L1	2.13803	4.78966
Q9NVH1	DNAJC11	2.12671	4.44408
Q96EY1	DNAJA3	2.11116	2.24126
P16403	H1-2	2.10571	3.19943
Q10469	MGAT2	2.10494	2.86231
Q6ZRP7	QSOX2	2.09714	2.56232
P52756	RBM5	2.07847	5.5523
Q5BJF2	TMEM97	2.06157	2.83028
O43504	LAMTOR5	2.04649	2.77187
Q15125	EBP	2.03765	2.1773
Q8N163	CCAR2	2.03036	2.6585
Q86SK9	SCD5	2.03012	5.48902
Q86SJ2	AMIGO2	2.0125	2.49957
O43674	NDUFB5	2.01107	3.16303
P78368	CSNK1G2	2.00281	3.92253
